# The basic helix-loop-helix transcription factor TCF4 recruits the Mediator Complex to activate gonadal genes and drive ovarian development

**DOI:** 10.1101/2025.02.28.640455

**Authors:** EV O’Neil, SM Dupont, R Singh, B Capel

**Author notes:** Correspondence: Department of Cell Biology, Duke University School of Medicine.

## Abstract

The bipotential gonad is the precursor organ to both the ovary and testis and develops as part of the embryonic urogenital system. In mice, gonadogenesis initiates around embryonic day 9.5 (E9.5), when coelomic epithelial (CE) cells overlaying the mesonephric ducts proliferate and acquire competence to differentiate into the somatic cell types of the embryonic gonad, the pre-supporting cell (Sertoli cells in the testis and granulosa cells in the ovary) and the interstitial cell lineages. While some transcription factors that drive gonadal cell fate are known, we found that basic helix-loop-helix (bHLH) binding sites are highly represented upstream of granulosa and interstitial genes. We investigated the bHLH Transcription Factor 4 (TCF4), which is expressed in GATA4+ somatic cells in both sexes prior to sex determination, maintained in ovarian pre-supporting cells and interstitial cells of both sexes, but silenced specifically in male pre-supporting cells. In a *Tcf4^STOP/STOP^* mutant mouse model that lacks the TCF4 DNA-binding domain, we found that the marker of Sertoli fate, SOX9, was higher in Sertoli cells, while markers of granulosa and interstitial fate (FOXL2 and NR2F2) were reduced and the supporting to interstitial cell ratio was altered in XX *Tcf4^STOP/STOP^* ovaries. We found that TCF4 binds the Mediator complex and chromatin remodelers to regulate expression of *Jun* and other genes in early somatic cells. Collectively, these results support the working hypothesis that TCF4 regulates a gonadal program that primes the gonad towards a female fate but is specifically silenced in male supporting cells as the testis pathway diverges.

**Significant Findings:**

- bHLH binding sites are more abundant in genes involved in sex-determination than SOX9 or FOXL2 sites, and are 1.5 times more common upstream of granulosa than Sertoli genes.
- TCF4 is a Class I bHLH factor that is expressed in early gonadal progenitors, but silenced in Sertoli cells.
- Loss of the TCF4 binding domain results in higher levels of SOX9, suggesting that TCF4 antagonizes the Sertoli pathway.
- Loss of TCF4 binding domain reduces levels of FOXL2 and NR2F2 and leads to defects in ovary development.
- TCF4 binds with all proteins in the Mediator complex to alter the transcriptional/epigenetic landscape which may explain how it functions on target genes such as Jun.
- Our findings identify *Tcf4* as a potential upstream factor that skews the bipotential supporting cell lineage towards a granulosa cell fate.
