## Supplemental Table 1 for "The basic helix-loop-helix transcription factor TCF4 recruits the Mediator Complex to activate gonadal genes and drive ovarian development"

### Sheet: Sheet2
Supplemental Table 1. Genes that were significantly (P < 0.05) up- or down-regulated (1.15-fold) between E11.5 and E13.5 in the supporting and interstitial cell lineages of XY and XX gonads (Jameson et al. 2012)
Genes up- or down-regulated in between E11.5 and E13.5
Defined as 1.15-fold w/ a P-Value of < 0.05, Genes with HLH binding sites highlighted in red
Supporting				Interstitial
XX	XX	XY	XY	XX	XX	XY	XY
Increasing	Decreasing	Increasing	Decreasing	Increasing	Decreasing	Increasing	Decreasing
Fam13a	Pnliprp2	Col14a1	Lphn3	Itpr2	Nr2f1	Lhcgr	Colec12
Osr2	Plac1	Slc40a1	Slc7a2	Gm1968	Hmga2	Grin2a	Nefm
Klf8	Tgm3	Ttyh1	Dock4	Foxl2os	Foxp2	Gria4	Pnliprp2
Lama4	Foxd1	Nfe2	Cntnap5a	Pam	Cdh10	Vgll3	Foxd1
Hmcn1	Gk5	Fgf13	Sulf1	Lrrn1	Nefm	Prlr	Crabp1
Gm4876	Zfp277	Dtx4	Hmcn1	Hmcn1	Ddr2	Atp2b4	Rarb
Axin2	Nell2	Erbb4	Cpa2	Adamts16	Asb4	Dlc1	Gata6
Adamts16	Pcdh11x	Tacc1	Dclk1	Thbs2	Unc5c	9030625A04Rik	Hmga2
Tjp1	Cdh9	Ppfibp2	Peg3	Sorbs2	Foxd1	Fat3	Dsc2
Palm	Emb	D3Bwg0562e	Colec12	Lrrc17	Rgs5	Hhip	Gpr37
Nid1	Pcdh20	Clca1	Rasef	Adamts19	Robo1	Hmcn1	Shisa3
Nek7	Aff3	Gsta3	Laptm4b	Egfl6	Chd7	Itih5	Naaa
Pdzd2	Cd36	Ppm1l	Tgm3	Pld5	Emb	Acta2	Lin28b
Gpam	Lor	Map3k1	Pdgfra	Magi2	Pnliprp2	Itga4	Cpne8
Cdc42ep5	Matn2	Plxnc1	2610203C20Rik	Qsox1	Epha4	Itgb8	Srgap1
Hs3st3a1	Siglecg	Arhgef10	Naaa	Gatm	Crabp2	Egfr	Alx1
Myo1a	Cntnap5a	Jakmip2	Plxna2	Cntn4	Alx1	Alpk1	Parvb
Rundc3b	Serpinb6b	Mef2c	Itpr2	Cyfip2	Shisa3	Egflam	Fndc3c1
Phactr2	Slc18a2	Ninl	Lgr4	Acsm3	Cntn6	Dtx4	Dock9
4933436C20Rik	Asns	Hsd17b3	C1qtnf7	Sytl4	Tmtc2	Celf2	Wt1
Nkd1	Hecw2	Gprc5b	Fmnl2	Gabrb1	Fndc3c1	Adam23	Emx2
4930473A06Rik	Igfbp5	Bche	Lrp4	Cacnb2	Fat3	Jag1	Rasgrp3
Mpped2	Nfib	4930473A06Rik	Pnliprp2	Nell1	Sema3c	Col6a1	Chd7
Spats2l	Cpne8	Erbb3	Igf2	Col6a1	Hgf	Lrrc17	St3gal1
Cdh2	Hmga2	Cdh23	Chst11	Bace2	Adh1	Prkar2b	Pcdh11x
Cyfip2	Nr2f1	Pla2r1	Acot1	Vwa5a	Gulp1	Spats2l	Cdh6
Car2	AW551984	Fgf18	Ptprg	Gpr56	Klhl6	Gna14	Rgs5
Dennd4c	Naaa	Akap12	Lima1	Boc	Efna5	Iqgap2	Nr2f1
Fras1	Rasef	Lect1	Dct	Mgp	Igf2bp1	Itga9	Cntnap5a
Khdrbs3	Gabra4	Dsp	Anpep	Pde7b	Plac8	Lama2	Sema3e
Tspan12	Slc7a11	Srgap3	Mybpc1	Slc23a2	Gk5	Ptch1	Drp2
Gpr137b-ps	Robo1	Trpc3	AI314831	Pla2r1	Pcdh7	Gpm6b	Ltbp1
Fhod3	Pip4k2a	Crim1	Fgfr2	Srgap3	A430107O13Rik	Pak3	Sfrp2
Clca1	Gadd45g	Eps8	Dock9	Npas3	Tspan2	Runx1t1	Emb
Kcnip4	Lrrc4	Fhl1	Boc	Itih5	Pdlim5	Ephx1	Shroom3
Col6a1	Dclk1	Trim47	Emx2	Gng13	Hecw2	Fgf18	Crabp2
Tm6sf1	Pik3r1	Mki67	AW551984	Greb1l	Lor	Pdlim3	Gm98
Mettl4	Mon1b	Cadm1	Ccnjl	Epha3	Cbln1	A430107O13Rik	Asns
Myo1b	Shroom3	Tmem117	Lhx9	Fam196b	Plac1	Fam65b	Sulf1
Boc	Ctnna3	Npl	Cthrc1	Itgb8	Asns	Nuak1	Runx1
Dock11	Spred2	Gpr137b-ps	Lrrc28	Pde8b	Hapln1	Stc1	Cpa2
Etv1	Mki67	Itga9	Gata6	Enpp2	Gpc6	Kank4	Lor
Asah2	Rbbp8	Reep2	Pcdh7	Lgr5	Igfbp3	Gramd1b	Cdh10
Pycard	Pld1	Mapk4	Chd7	Dcbld1	Klhl4	Kcnj3	Hapln1
Gpr64	Nr2f2	Mcam	Dhrs3	Nrn1	Cux2	Star	Aim2
Atp2b4	Dmrt1	Sema4a	Bag3	Celf2	Rarb	Stox2	Dock4
Fam69a	Drp2	Adcyap1r1	Fgf9	Hs3st3a1	Pcdh20	Adh1	Acvr1c
Pdk4	Zfpm2	Fbn1	2310008H04Rik	Anpep	Tgm3	Pde5a	Plxna4
Mme	Gpr37	Arid5b	Mest	Gprc5b	Angpt1	Scarb1	Pcdh20
Amph	Adm	Cadm4	Igfbp5	Ano1	Dock10	Nrxn3	Pdgfc
Cc2d2a	Aff1	Fabp7	Gk5	Zcchc16	Sytl2	Grk5	Prtg
Tmem178	Mad2l1	Rab3b	Srgap1	Bche	Twist1	Sostdc1	Asxl3
Qsox1	Pdgfc	Arhgdig	Kalrn	Col12a1	Bmp4	Gem	Ccnjl
Cxx1c	Tdrd5	Mxra7	Tex15	Lass4	Mpped2	AI427809	Nr0b1
Sgce	Pacrg	Fez2	Nrn1	Agtr1a	Mc2r	Sorcs2	Gabra4
Stxbp6	Vav3	Stxbp6	Phlda1	Mro	Tmeff2	Nrn1	Dct
Anpep	Sparcl1	Pepd	B3gnt5	Col6a3	Fli1	Slc8a1	Dpp4
Ets1	Pkp2	Sytl4	Rgl1	Cpa2	Hoxa2	Wnt5a	Dclk1
Kcnb2	Lipg	Pak3	Tshz2	Pdzd2	Cntnap5a	Slc40a1	Rybp
Vgll4	Trps1	Defb42	Dock11	Gxylt2	Nup62cl	Osr2	Gk5
Egfr	Slitrk1	Kif21a	Rgs22	Myh11	Sel1l3	Myof	Lrrc4c
Gas2	Ereg	Galntl4	Matn2	Sgcd	Orc1l	Plcb4	Pkp2
Fam196b	Gpr65	Arhgef3	Cdh9	Egfr	Pnlip	Pcdh9	St8sia1
Odz3	Gpc6	Slc24a5	Gpc3	Ptpro	Cxcl12	Vcam1	AI314831
Dcbld1	Tshr	Cacna2d2	Plxna4	Cdkn1b	Vcan	Dcn	Plxna2
Celf2	Rgs22	Sh3gl2	Serpinb6b	Wfdc6a	Tes	Eepd1	Tgm3
Irs1	Ccnjl	Slc27a6	Gadd45g	Tgfb1i1	Mastl	Dock5	Lypd6
Agtr1a	Snca	Rnd3	Ppargc1a	Aldh1a1	Enc1	Pgf	Zbtb7c
Plekhg1	Pion	Gpm6b	Slc18a2	Clu	Flrt3	Cd36	Rarres1
Gucy1a3	Gm12824	Pde8b	Ifitm3	Prss35	Ecm1	Sstr4	Foxp2
Samd9l	Cdk1	Efhd1	Zfp277	Igsf10	Dpf3	Mgp	Pnlip
Npas3	Pcdh7	Nid1	Efnb1	Cst12	Arhgdib	E130203B14Rik	Ifitm1
Ptprd	Plxnd1	Masp1	Lbp	Mr1	Vldlr	Nts	Itga8
Grik3	Pdgfra	Ctnna2	Aim2	Akr1c14	Dact1	Enpep	Cdkn1a
Tspan18	Csmd3	Pla2g5	Lsp1	Npr2	Spag5	Gli1	E330027M22Rik
Fggy	Nrk	Mical2	Aff3	4930506M07Rik	Hoxa5	Col4a1	Tes
Pam	Asxl3	Cenpf	Bcor	Trank1	Bcl11a	Nrg1	U90926
Dock2	Nedd9	Dtna	Scube1	Tnfrsf19	Tmem167	Igfbp7	Taf7l
Itga9	Tex15	Capn6	Pcdh18	Htra1	Foxc2	Hdac9	Calb1
Cdk6	Ebf3	Pappa	Plxnd1	Smpx	Sv2a	Elovl6	Sema3a
Hes1	Prdm2	D2Ertd750e	Hunk	Cav1	Pnliprp1	Sema5a	Pik3r3
Itpr2	Fam38b	BC021891	Pmp22	Irx3	Mir302b	Hsd17b3	Uhrf1bp1l
Sema6a	Mctp1	Pdia5	Pld1	Dhrs7	Spc24	Fam38a	Ctla2a
Map2k6	Lrrtm3	Ralgapa2	Gabrb1	Il1r1	March11	Smoc2	B130016D09Rik
Slc40a1	Gm14636	Gm14081	Clmn	Cacna1d	Gimap6	Cfh	Kctd14
Nudt11	Fam19a1	Acsl4	Sox5	Slc41a2	Pglyrp1	Hs3st3a1	Podxl
Slc27a6	Rarres1	Enpp2	Peli1	Anxa4	Bmper	Hsd11b2	Il15
St3gal1	Slc1a6	Zwilch	Ednrb	Dnajc15	Hoxc5	Gpx3	Rnf213
Frem2	Arhgap10	Gpr137b	Tcf4	Cst8	Atf3	3632451O06Rik	Kdr
Tspan8	Ednra	Mblac2	Plekho1	Palmd	Tec	Cacna2d1	9030224M15Rik
Etl4	Nipal1	Eya1	Pik3r1	Ryr2	Sprr2d	Masp1	Actr6
Srgap3	Prkg1	Dock5	Emb	Hmgcs2	Cnn1	Epha3	Amhr2
Uchl1	Srd5a2	Syt9	Dmrta1	Mir103-2		Tacr3	Nup62cl
Gpr137b	Trpc7	Mid2	Cxcr4	Gstm6		Emp1	Hey1
Cnksr2	Pnlip	5430435G22Rik	Ltbp1	S100a1		Hgf	Kcnd2
Slc23a2	Sel1l3	Igfbp7	Galc	Layn		Adam12	Ccnd1
Acsm3	Pla2g4a	Atp2b4	Runx1	Gstm2		Sct	D230041D01Rik
Tmtc4	Pf4	Prkce	Dsc2	Gdpd2		Col1a2	Hoxa5
Slc35f2	Utf1	Sox8	Tspan2	Cmbl		Npr3	Orc1l
Npnt	Il15	Gramd1b	Pion	C77370		Heyl	Bhlhe41
Lhcgr	Cldn6	Dapp1	Igf1	Enpp1		Abcc9	Rnf128
Pde10a	Slc30a5	Gmpr	Lrrc4	Gas6		Dlk1	Tnfrsf19
Mro	Sprr2d	Samd9l	Col12a1	4932438A13Rik		Col4a2	Plk2
App	6030498E09Rik	2610021K21Rik	Rspo1	Gpc4		Lrrtm3	Plat
Parp8	Hk1	Rnf180	Zfhx4	Aldh1b1		Fxyd1	2610018G03Rik
Gprc5b	Sprr2e	Zcchc16	Myo5b	Il1rl2		Cbln1	Sry
Gria3	Nars2	Bard1	Rabgap1l	Mbnl3		Mid2	Rimklb
Nsg1	Nup62cl	Pdpn	Pcdh11x	Apoc1		Creb3l1	Vash2
Cfh	2210407C18Rik	Entpd5	Gm12824	Ifi27l1		Acer3	Gm10554
Cdk14	Rnf19b	Rerg	Nos1ap	Adamts2		Nckap5	Tmem171
Lgr5	Gbp2	Thap4	Fat3	Gstm7		Ispd	Trpc7
Bace2	Adam8	Tiam1	Shroom3	Slc26a7		Slc16a7	E330013P04Rik
Pde7b	Stc2	Abhd6	Slc38a4	Nfix		Arhgap24	Ecm1
Gatm	Orc1l	Phactr2	Zfp521	Cbr3		Col6a3	Ociad2
Atp6ap1l	Ttc38	Phlda3	Dapk1	Ltbp4		Scn7a	Daam2
Foxl2os	Top2a	Nudt11	Prkg1	Kank3		Inhba	Mir18
Ptn	Pde7a	Pm20d1	Sema6a	Gm9912		Cyp17a1	Ccbl2
Pde8b	Mdk	Med27	Mrc2	Ccdc141		Casq2	Eid3
Glb1l2	Cdkn1a	Jup	Drp2	Defb19		Ltbp4	Serpini1
Lrrn1	Kif15	Iqgap2	Nr2f2	Dennd4a		Ren1	Bmper
Adamts19	Cebpd	Col9a3	Arhgap28	Cst13		Cyp11a1	Lcp1
Bche	Ppcs	Sobp	Homer2	F830212C03Rik		Thbd	Ankrd45
Fabp7	Mtss1l	Frzb	Magi1	A730017C20Rik		Prss35
Mgp	Sgms1	Rgs5	Lipg	Myh8		Gm10134
Ano1	Thbd	Nek2	Hapln1	Zfp826		Igsf10
Enpp2	Ccdc30	Zfp456	Nrk	Rhox8		Rwdd2a
Magi2	Chst4	Fggy	Asxl3	A830039N20Rik		Sc4mol
Gng13	Taf7l	D930014E17Rik	Myc	Mir350		Hsd3b1
Cntn4	Vmn1r32	Klhl32	Trps1	Aldh1a7		Grem2
Pla2r1	Kif20b	Usp31	Gabra4	U90926		Nfix
Thbs2	Cga	4930486L24Rik	Bnc2	4930485B16Rik		Vsnl1
Ldb2	Lrrn3	Ifi27l1	Fbxl17	Lgi1		Adamts5
Pld5	C79407	Kazald1	Maml3	Tanc2		Tmc3
Egfl6	Nfxl1	Slc44a2	Lor	Npn2		Ctso
Sorbs2	Gm10118	Tox	Maob	Mir680-1		Fdx1
Atg4c	Kcnt1	Amh	Rassf9	Vsnl1		Aspn
Snord16a	Mir503	Tubb3	Zbtb7c	Reps2		Enc1
Mex3b	Slc16a2	Smpx	Vav3	Fst		Fdps
Six6os1	Wdr37	Fkbp5	Kcna5	Gm10115		Ndrg2
Dnajc15	Kcnh1	Prss35	Ereg	Rnu73b		Figf
Sema6c	Klhl5	Nt5e	Parvb			Serpinb1a
Sacs	Pnliprp1	Clu	Nr0b1			Cxcl12
Cdk7	Npbwr1	Sin3b	Nr2f1			Alas1
Bcap29	2810416G20Rik	Gstm7	Crabp1			Olfml2b
Gls	Pbk	Grem2	Gm5784			Il1r1
Ablim1	Cyp11a1	Ttk	Pcdh20			Kdelr3
Ctso	Ndrg1	Tinagl1	3632451O06Rik			Rtn4rl1
1810064F22Rik	Cc2d1b	Rnf145	Kcnk2			Kcnd3
Cybasc3	Tpm2	2010110P09Rik	Meis1			Pltp
Fuca2	Ccna2	Enc1	Dennd2a			Svil
Ypel2	Ugt2b36	Sfrp4	Plac1			Obfc2a
Smpd2	Nxf3	Mov10	Mmp16			Ogn
Glce	Ppp1r14a	Unc13b	Abcb1b			Inha
Wnt2b	Ell2	Mir680-1	Gxylt2			Ccdc141
Krt18	Ifitm7	Jam2	Cpm			Aebp1
Tmem106c	Sphkap	Edn1	Arhgef5			Abca1
Gsdmd	Cbln4	Tnni3	Sry			Nexn
Fscn1	Sprr2a1	Thra	Slc41a2			Rassf5
Micalcl	Glul	4930417M19Rik	Rcor2			Hsd17b7
Ttyh2	Slc1a4	Aspm	E330027M22Rik			Clu
Greb1	Olfr148	2010011I20Rik	Sprr2d			Plxdc1
Papss2	1700007K13Rik	Akr1b10	Mir351			Pi15
Cyp4f15	Mir421	Myo7a	Zim1			D10Ertd610e
Cenpv	Chrm4	Adora1	Nup62cl			Acsbg1
Anxa1	Spc25	Atad2	Igfbp4			C7
A830039N20Rik	Pus7	Pcolce	H19			Defb19
Mavs	Glt28d2	Serpina3a	Man1a			Adamts2
S100a1	Cnot1	Epdr1	Pik3r3			Vsig10
Mgst3	Dpf3	Rwdd2a	Rimklb			Hspa12a
C030019I05Rik	Rab18	Ncaph	Ifnar1			Snord49a
Nkd2	BC022960	Tmem206	C130074G19Rik			Htra1
Limch1	Fgl1	Creb3	Nucb2			Clca2
BC028528	Acat3	Snora44	Sema3a			Sec24d
Adamts17	Pglyrp1	Zc3h7b	Glul			Pcp4l1
B3galnt1	Camkk2	Tor1aip2	Plat			Mfap4
C77370	Smcp	Vnn1	Mtss1l			Fdxr
Stard9	Mtap7d3	Cobll1	Hey1			Ppp1r14a
Abi3bp	2310067E19Rik	Lama1	Pglyrp1			Sgcb
Prss35	Txndc2	Anln	Taf7l			Fam63b
Myo5a	Dscc1	Sema6c	Il15			Lgi1
Olfml2b	Cenpe	Usp28	Cdc42bpa			Tgm2
Clca2	Dcp1a	Fancd2	Ifitm1			Grb14
Tnfrsf18	Crygc	4921507P07Rik	Acaa2			Wdyhv1
D1Ertd622e	Cd55	Nav1	Hmgcs2			Pcdhb16
Mylip	Polr3g	Cenpv	Tkt			Vnn1
6030469F06Rik	Dnahc7b	Zfp395	E330013P04Rik			Rbp4
Ier2	Ppbp	Gcnt1	Arhgap29			Gfra2
Smarcd3	Fabp6	Uxs1	Tmem35			Il1rl2
Gstm2	Gbp1	Ly6e	Pnlip			Synm
Ermp1	Myo9a	Dhh	Actr6			Pgbd5
Ccdc125	Clec4a1	Pgam2	Cnot1			Pon3
Hebp1	D630028G08Rik	5330417C22Rik	Cpne2			C77370
Arap2	Tpx2	Gm10847	Myl9			Penk
Ets2	Adamts9	Mia1	Kcnd2			Tox
Acsl5	Gm9943	Slc7a1	Spire1			Lrrn3
Gm10622	Cdc42ep3	Chchd10	Bmp2			Bst2
Gpr155	2310039D24Rik	Cited1	Thbd			Jam2
Rnf43	Tnks	Akr1b7	Zfp36l1			B3galt1
Gzf1		Snx33	Cpxm1			Pdgfrb
Sh3bgr		Lmf1	B130016D09Rik			Armcx2
Fam83d		Sgol1	Fst			Copz2
Nsmaf		Acsbg1	Bhlhe41			Mr1
Calml4		Islr2	Rasgrp1			Kit
Ly6e		Defb19	Cachd1			Rasgef1b
2810055F11Rik		Gm10567	Txndc2			Thbs1
Pla2g16		Tnfrsf12a	Calb1			Aldh1a7
Necab3		Tyro3	Myo9a			Sfrp4
Snora75		Postn	4933415A04Rik			Gm11818
Trank1		Synm	Slc16a4			Atp1a3
Lama1		A530098C11Rik	Syngap1			Aldh1a1
Mir505		Hsd3b1	Myo1e			AI452195
5830454E08Rik		Ndrg3	Abcb1a			Prokr2
Slc19a2		Erbb2	Podxl			Slc6a15
Id3		Qsox2	Clec4a1			Ptgds
Plekhf1		Tarsl2	Fscn1			4930583H14Rik
Timp3		Ctso	Ccdc30			Fam129a
Prkag2		Gne	Trpc7
Cdk5		Lrrc8c	Dhrs1
Ociad2		Sgk3	Nfxl1
Capn2		Rnf208	Ttc38
Dtwd1		Sgol2	Cdkn1a
Gm11744		Brca2	4930524J08Rik
9030420J04Rik		Cyp17a1	Agpat3
4930485B16Rik		Ccl17	Rnase1
Ly75		Siae	Casp3
Rarres2		Tesc	Orc1l
Mmp11		Pde8a	Cav1
Egr1		Mmp11	Tmem171
Dact1		Melk	Ryr2
S100a10		Gchfr	2310039D24Rik
Reps2		Slc38a5	Cga
Nmi		Cldn11	6030498E09Rik
Id2		F630043A04Rik	Ak3l1
Mns1		Ptgds	Slc4a3
Zhx3		Cercam	Pls3
Kcng3		Lmln	Snord14a
Lgals8		H2-Aa	Maoa
Efna1		Cst12	Bmyc
Sema4g		Erap1	Cpa1
Marveld2		Gstm6	9430053O09Rik
5730590G19Rik		Cst9	Nars2
Lrch2		Gen1	Gdpd1
Rassf8		4930506M07Rik	Zfp672
Clu		Sec24d	Nrp1
Cbr3		Spag5	BC022960
Prps2		Phf20l1	Pde9a
Gdpd2		Mybpc3	Klhl13
Dazl		Mfsd7c	2210407C18Rik
1700026D08Rik		Reep6	Chrm4
Pcp4l1		Gjb2	Mbnl3
Zfp40		Zc3h12c	9030420J04Rik
4932438A13Rik		Tmprss13	Grik5
Tpmt		Tapbp	Ppp1r3c
Creg1		1810013D10Rik	Rnf128
Vsnl1		Enpp5	Gbp2
Krt20		Kntc1	Gm9943
Tnik		Tspan17	Dpf3
Casp6		Lonrf3	Ddx26b
Cln3		Cmbl	Elfn1
Nin		Tmem86a	Cald1
Alcam		Aurkb	Pak1
Cst13		Arl2	Fah
Cd44		Nr4a1	Abcb7
4930479M11Rik		Dusp16	Cd55
Rnasel		Clec12b	9030224M15Rik
Add3		Hexa	Slc4a4
Cnnm2		Rad54l	Lrrtm2
Tgfb1i1		Padi2	Ifi27l2a
Scpep1		Plekhf1	Rps6ka5
Mir18		Etd	Serping1
Lmo7		Ctsh	Mir503
Siae		Mapk13	Mir18
Aldh1a2		Pxmp2	Pf4
Mlf1		Vsig10	Capn2
Gstm7		Anxa3	Tnfrsf19
Spink4		Ndufs5	1810011O10Rik
Kazald1		Clca2	Serpini1
4930506M07Rik		Zfp85-rs1	Fosb
Nexn		Spag7	Gm4005
Bmp5		Entpd1	Frmd6
Irgm2		Stard9	Rab11fip2
Aldh1a7		Bloc1s3	Mir17
Smpx		1110036O03Rik	Ctrl
Cacna1d		Acvr1b	Slc1a4
5730494M16Rik		2810432L12Rik	Npbwr1
Chn2		Fam40b	Itga8
Itpkb		Calr4	Gatsl2
Defb19		Kif15	Gm2173
Optn		Hist1h2bc	Chst4
Il1r1		Kif18a	Gm10588
Daam2		Apoc1	9530091C08Rik
Egr2		Tpx2	Reps2
Plat		Smpdl3a	Pank1
Gm10267		Blm	Slc35d1
Serpina3a		8030411F24Rik	Ppcs
Cav1		Nusap1	Aldoc
Stom		Bub1b	Snord16a
Wfdc6a		Nfatc2ip	AU017193
Aldh1a1		Mns1	Pnliprp1
Tceal6		2210009G21Rik	Ppp2r5c
Npr2		Htra1	Tnks
Layn		Hexim1	Rpl23a
Plk2		Gcom1	Smox
Gm9912		Ttc39c	Sphkap
1700047G07Rik		Ndc80	Fabp6
Cmbl		Arhgap11a	A930039A15Rik
Cst12		Ptpn3	Epb4.1l4a
Fbn2		Serpine2	Doc2b
Calcrl		Pla2g1b
Akr1c14		Tspan15
U90926		Itpkb
Gstm6		Kif20b
		Aurka
		Epha2
		Slc9a2
		Brip1
		Zfp185
		Zfp7
		Spc24
		Rbmx2
		Ppp1r16b
		Mtm1
		Snora34
		Folr1
		Lrig1
		Kif22
		Trim12
		C79407
		Ccna2
		Mpzl2
		Cecr5
		Cenpa
		Cenpn
		Senp8
		Fam105a
		Ctrb1
		Cryl1
		Rad18
		Svil
		Cox7a1
		Igsf11
		Ncapg2
		Aebp1
		Ccdc15
		Ckap2
		Casc5
		Tceal6
		Tmem41a
		Cst13
		Kif4
		Nudt5
		Rad51
		Hmmr
		Tmem114
		Myo9a
		Zfp809
		N4bp2l1
		Zdbf2
		Rtn4rl1
		Slc25a1
		Itfg3
		Rnd2
		Pla2g16
		Hoxb9
		Il4ra
		Dhrs11
		Hsd17b1
		Slc6a8
		Fam46c
		Mina
		Ccnb2
		Tgfb3
		2210012G02Rik
		Mlkl
		Defb36
		3110035E14Rik
		Mastl
		Cep55
		Egr2
		Prrg4
		Gspt2
		Slc7a5
		Antxr1
		Tmem184a
		Ctse
		Tagln2
		Rasgef1b
		Fuca2
		Cst11
		Ctsd
		Daam2
		Aldh1a7
		Mrpl13
		C330027C09Rik
		Kif2c
		Nuf2
		Taf9b
		4732418C07Rik
		Shcbp1
		Nmi
		Kif23
		Prdx4
		Snord95
		Tspan32
		Rep15
		Rsph1
		Chmp4c
		Prkra
		Hist2h3c2
		Brca1
		Snora69
		Hist1h4c
		Mthfd2l
		Cdk7
		Lgmn
		Bub1
		Nxt2
		Cbx8
		Jub
		Ttc21b
		Pvr
		Auh
		5730590G19Rik
		Gemin6
		Eef1e1
		Mecr
		Ect2
		4930479M11Rik
		Dppa5a
		Pmch
		Aff2
		Tnnc1
		Gm70
		Psmb9
		Hist1h4f
		Ly96
		Shisa6
		Tnik
		Prr11
		Uevld
		Thap2
		Rnf160
		Snord49b
		Pip5k1b
		Hspa1a
		S1pr1
		Unc119
