## Supplemental Table 2 for "The basic helix-loop-helix transcription factor TCF4 recruits the Mediator Complex to activate gonadal genes and drive ovarian development"

### Sheet: Sheet1
Supplemental Table 2. FACS Analysis of Individual WT and Mutant Tcf4 gonads.
					647 > 10^2.5	Cy3 10^3.1
	Gen	Fetus	Cells	Single cells	Supporting	Interstitial	Supporting #	Interstitial #	Supporting: Interstitial Ratio	Avg Supporting: Interstitial Ratio	P-Value (WT vs Mut)	Geometric mean (647 - Supporting)	Avg Geometric mean (Supporting)	P-Value (WT vs Mut)	Geometric mean (Cy3 - Interstitial)	Avg Geometric Mean (Interstitial)	P-Value (WT vs Mut)
XX	WT	1	0.639	0.953	0.38	0.182	1900	910	2.08791	2.38869	0.010651	3993	3684	0.0469406	5083	5184	0.000997868
		2	0.689	0.962	0.511	0.19	2555	950	2.68947			3375			5285
	Mut	1	0.705	0.951	0.37	0.111	1850	555	3.33333	3.25959		2918	3024.75		4211	4251
		2	0.621	0.974	0.413	0.125	2065	625	3.304			3293			4101
		3	0.705	0.975	0.657	0.203	3285	1015	3.23645			2957			4346
		4	0.67	0.963	0.75	0.237	3750	1185	3.16456			2931			4346
XY	WT	1	0.743	0.977	0.677	0.24	3385	1200	2.82083	2.18737	0.43796	3526	4008.5	0.0448055	4540	5213.5	0.761934
		2	0.73	0.971	0.735	0.473	3675	2365	1.55391			4491			5887
	Mut	1	0.568	0.94	0.605	0.287	3025	1435	2.10801	1.70039		5358	5526		4611	5500
		2	0.645	0.988	0.621	0.445	3105	2225	1.39551			5957			6489
		3	0.676	0.962	0.679	0.425	3395	2125	1.59765			5263			5400
